# PCSK9 dependent cholesterol acquisition and utilization underlies metastatic organ preference in pancreatic cancer

**DOI:** 10.1101/2025.04.22.649912

**Authors:** Gilles Rademaker, Grace A. Hernandez, Sumena Dahal, Lisa Miller-Phillips, Alexander L. Li, Changfei Luan, Longhui Qui, Maude A. Liegeois, Bruce Wang, Kwun W. Wen, Grace E. Kim, Eric A. Collisson, Stephan F. Kruger, Stefan Boeck, Steffen Ormanns, Michael Guenther, Volker Heinemann, Michael Haas, Jen Jen Yeh, Roberto Zoncu, Rushika M. Perera

## Abstract

To grow at distant sites, metastatic cells must overcome major challenges posed by the unique cellular and metabolic composition of secondary organs^1^. Pancreatic ductal adenocarcinoma (PDAC) is an aggressive disease that metastasizes to the liver and lungs. Despite evidence of metabolic reprogramming away from the primary site, the key drivers that dictate the ability of PDAC cells to colonize the liver or lungs and survive there are undefined. We identified Proprotein Convertase Subtilisin/Kexin Type 9 (PCSK9) as predictive of colonization of the liver versus lungs by integrating datasets describing the metastatic tropism of human PDAC cell lines^2^, with in vivo metastasis modeling in mice and gene expression correlation analysis. PCSK9 is a negative regulator of low density lipoprotein(LDL)-cholesterol import and, accordingly, PCSK9-low PDAC cells exhibit strong preference for colonizing LDL-rich liver tissue. Cholesterol taken up by liveravid PCSK9-low cells is converted into the signaling oxysterol, 24(S)-hydroxycholesterol, which reprograms the surrounding microenvironment to induce nutrient release from neighboring hepatocytes. Conversely, PCSK9-high, lung-avid PDAC cells rely on transcriptional upregulation of the distal cholesterol synthesis pathway to generate intermediates, chiefly, 7dehydrodesmosterol and 7-dehydrocholesterol, with protective action against ferroptosis, a vulnerability in the oxygen-rich microenvironment of the lung. Increasing PCSK9 levels redirected liver-avid cells to the lung whereas its ablation drove lung-avid cells to the liver, thereby establishing PCSK9 as necessary and sufficient for secondary organ site preference. Our studies reveal PCSK9-driven differential utilization of the distal cholesterol synthesis pathway as a key and potentially actionable driver of metastatic growth in PDAC.
