## Supplementary material for "PCSK9 dependent cholesterol acquisition and utilization underlies metastatic organ preference in pancreatic cancer": Table S1

### Sheet: Ratio.csv
Table: Relative metastatic potential and penetrance of human PDAC cell lines based on MetMap analysis
	Potential						Penetrance
	Liver	Lung	Bone	Kidney	Brain		Liver	Lung	Bone	Kidney	Brain
Cluster 1
PSN1	79.7863	16.7227	0.727726	1.56663	1.19658		30.5556	27.7778	19.4444	11.1111	11.1111
KP4	98.4903	0.389663	0.104441	0.875065	0.140526		28.2609	17.3913	17.3913	23.913	13.0435
MIAPACA2	48.9278	35.8091	2.23943	10.7842	2.23943		50	30	0	20	0
PANC1	68.7406	8.18722	3.36698	0.211265	19.4939		44.4444	38.8889	11.1111	0	5.55556
DANG	41.532	56.8854	0.0547276	1.47541	0.0524687		46.6667	43.3333	3.33333	3.33333	3.33333
PATU8988T	86.3195	5.85294	1.10776	4.5889	2.13087		28	26	22	14	10
Cluster 2
YAPC	0.407557	54.0161	28.0993	10.5862	6.89091		15	45	15	15	10
HS766T	23.1407	20.9052	0.653243	45.8217	9.47921		30.4348	30.4348	10.8696	17.3913	10.8696
PATU8902	0.549571	14.6189	84.8178	0.00686096	0.00686096		18.1818	54.5455	27.2727	0	0
PK1	11.2131	4.90363	58.8377	19.4185	5.62706		33.3333	33.3333	11.1111	11.1111	11.1111
PK59	0.0546955	2.6966	85.5218	11.6722	0.0546955		0	37.5	50	12.5	0
PATU8988S	0.967602	33.2001	12.209	52.6556	0.967602		0	77.7778	11.1111	11.1111	0
SW1990	0.462883	17.9383	0.462883	12.2375	68.8985		0	50	0	25	25
PANC0203	2.15259	35.4129	40.0906	20.003	2.34091		10	50	10	20	10
PK45H	10.6791	84.4062	1.63823	1.63823	1.63823		20	80	0	0	0
HPAC	0.169823	10.6703	52.7494	21.8184	14.592		16.6667	25.9259	20.3704	18.5185	18.5185
BXPC3	0.0282237	25.8362	0.215594	59.9044	14.0155		0	44.4444	7.40741	33.3333	14.8148
SUIT2	7.21947	24.9877	44.7717	22.6929	0.328209		21.2121	21.2121	21.2121	18.1818	18.1818
CFPAC1	0.0325505	3.34876	58.0191	3.89434	34.7053		8	44	8	20	20
PANC0403	0.050245	1.55662	0.133636	1.9035	96.356		0	35.7143	7.14286	14.2857	42.8571
ASPC1	0.0948714	71.556	21.7185	4.41893	2.21175		14.6341	34.1463	17.0732	19.5122	14.6341
CAPAN2	10.5915	57.6342	10.5915	10.5915	10.5915		0	100	0	0	0
TCCPAN2	0.0521037	93.7781	1.34924	0.0521037	4.76844		0	76.4706	17.6471	0	5.88235
PANC0813	0.167375	27.5805	0.58406	0.167375	71.5007		0	84.6154	7.69231	0	7.69231
SNU213	0.343494	9.49741	10.0351	13.4499	66.6741		0	50	12.5	12.5	25
