## Supplementary material for "PCSK9 dependent cholesterol acquisition and utilization underlies metastatic organ preference in pancreatic cancer": Table S6

### Sheet: Feuil1
Table 6 : Patient demographics and clinical factors associated with matched primary PDAC samples used in Figure 2 H/I
		Liver cohort	Lung cohort	T-test p-value	pvalue Chi-square
n		10	10
Age	<67	50	40	0.2011
	>67	50	60
Sex (%)	Female	8	3	0.07
	Male	2	7
Smoker (%)	Non Smoker	80	90	0.64
	Smoker	20	10
Diabetes	Yes	40	30	0.64
	No	60	70
UICC Stage 7th version	IIA	0	3		0.04
	IIB	10	5
	III	0	2
Grade group	G1-G2	5	6	0.65
	G3-G4	5	4
