## Supplementary material for "PCSK9 dependent cholesterol acquisition and utilization underlies metastatic organ preference in pancreatic cancer": Table S5

### Sheet: Feuil1
Table 5 : Patient demographics and clinical factors associated with unmatched liver and lung metastases samples used in Figure2 F/G.
		Liver Metastasis	Lung Metastasis	p-value
n		26	12
Age mean(SD)		63.08(8.86)	55.25(14.9)	0.0528
Sex (%)	Female	64	91.6	0.168
	Male	36	8.4
Smoker (%)	Non Smoker	60	25	0.5269
	Smoker	40	75
Last Follow up (%)	Alive	44	75	0.4712
	Dead	56	25
BMI mean(SD)		25.16(3.84)	26.24(3.60)	0.4195
Ethinicity (%)	White	56	66.6
	Asian	20	33.3
	Native Americans	0	0
	Others	24	0
	Black	0	0
