## Supplementary material for "PCSK9 dependent cholesterol acquisition and utilization underlies metastatic organ preference in pancreatic cancer": Table S4

### Sheet: Feuil1
Table 4 : Patient demographics and clinical factors associated with primary PDAC samples used in Figure 2D/E.
		Poorly differentiated	Well differentiated	P-value
n		10	8
Age mean(SD)		64.6(12.23)	59(17.32)	0.4603
Sex (%)	Female	30	87.5	0.0497
	Male	70	12.5
Smoker (%)	Non Smoker	50	62.5	0.9577
	Smoker	50	37.5
Last Follow up (%)	Alive	30	87.5	0.0497
	Dead	70	12.5
BMI mean(SD)		25.75(3.89)	26.3(6.26)	0.8326
Ethinicity (%)	White	70	75
	Asian	20	12.5
	Native Americans	0	0
	Black	10	12.5
