## Supplementary material for "PCSK9 dependent cholesterol acquisition and utilization underlies metastatic organ preference in pancreatic cancer": Table S3

### Sheet: Feuil1
Table 3 : Patient demographics and clinical factors associated with liver and lung metastatic PDAC samples used in Figure 1N/O.
		Liver Metastasis	Lung Metastasis	T-test p-value
n		45	10
Age mean(SD)		61.19(9.47)	56.6(12.22)	0.2011
Sex (%)	Female	53.19	90	0.0719
	Male	46.81	10
Smoker (%)	Non Smoker	63.82	30	0.9949
	Smoker	36.18	70
Last Follow up (%)	Alive	36.17	80	0.0289
	Dead	63.83	20
BMI mean(SD)		25.59(4.52)	25.84(3.89)	0.875
Ethinicity (%)	White	66	70
	Asian	13	30
	Native Americans	2	0
	Others	19	0
	Black	0	0
