## Supplementary material for "PCSK9 dependent cholesterol acquisition and utilization underlies metastatic organ preference in pancreatic cancer": Table S7

### Sheet: Antibodies
Table 6 List of antibodies used in the study
Target Antigen	Target Species	Host Species	Clone	Conjugation	Dilution	Company	Catalog #	Purpose
PCSK9	Human/Mouse	Rabbit	D7U6L	unconjugated	WB 1:1000 IF/IHC 1/100	Cell signaling	#85813	WB,IHC,IF
LDLR	Human/Mouse	Rabbit	N/A	unconjugated	WB 1:2000/ 1000	Proteintech	10785-1-AP	WB, IHC
Ecadherin	Human	Mouse	4A2	unconjugated	1:5000	Cell signaling	14472S	WB
ZEB1	Human	Rabbit	D80D3	unconjugated	1:200	Cell signaling	3396S	WB
GAPDH	Human/Mouse	Mouse	6C5	unconjugated	1:10 000	Santa Cruz	SC-32233	WB
HMGCR	Human	Mouse	CL0260	unconjugated	1:1000	Abcam	Ab242315	WB
SQLE	Human	Rabbit	N/A	unconjugated	1:2000	Proteintech	12544-1-AP	WB
FDFT1	Human	Rabbit	N/A	unconjugated	1:2000	Proteintech	13128-1-AP	WB
LAMP2	Human	Mouse	H4B4	unconjugated	1:500	Santacruz	sc-18822	IF
CK19	Mouse	Rat	N/A	unconjugated	1:200	DSHB	Ab2133570	IF
LAMP1	Mouse	Rat	N/A	unconjugated	1:500	DSHB	1D4B	IF
LDLR	Human	Mouse	N/A	APC-Conjugated	1:100	Abcam	ab275614	Flowcytometry
Pancytokeratin	Human	Guinea Pig	Polyclonal	unconjugated	1:100	LS Bio	LS-B16812-50	IF
Abca1	Human	Mouse	AB.H10	unconjugated	1:100	Abcam	ab18180	IF
GATA6	Human	Rabbit	D61E4	unconjugated	1:200	Cell signaling	5851	IF
Secondary
anti-Rabbit IgG	Rabbit	Goat	N/A	HRP-conjugated	1:10,000	Vector lab	PI-1000	WB
anti-Mouse IgG	Mouse	Horse	N/A	HRP-conjugated	1:15,000	Vector lab	PI-2000	WB
anti Rabbit	Human	Goat	N/A	Peroxidase	1:500 (PCKS9) 1/1000 (LDLR)	Vector lab	PI-1000	IHC
Secondary IF
Alexa Fluor 488	Mouse	Goat	N/A	Alexa Fluor 488	1:500	Invitrogen	A11029	IF
Alexa Fluor 555	Rabbit	Goat	N/A	Alexa Fluor 555	1:500	Invitrogen	A21429	IF
Alexa Fluor 555	Mouse	Goat	N/A	Alexa Fluor 555	1:500	Invitrogen	A21422	IF
Alexa Fluor 555	Rat	Goat	N/A	Alexa Fluor 555	1:500	Invitrogen	A21434	IF
Alexa Fluor 647	Guinea Pig	Goat	N/A	Alexa Fluor 647	1:500	Invitrogen	A21450	IF
