## Supplementary material for "PCSK9 dependent cholesterol acquisition and utilization underlies metastatic organ preference in pancreatic cancer": Table S2

### Sheet: Table 2
Table 2: Liver/Lung metastasis potential ratio of human PDAC cell lines based on MetMap analysis
Cell lines	Liver/Lung ratio
KP4	7.98161
PATU8988T	3.88245
PANC1	3.06972
PSN1	2.25433
PK1	1.19326
MIAPACA2	0.45033
HS766T	0.146571
DANG	-0.453834
SUIT2	-1.79125
CAPAN2	-2.44402
PK45H	-2.98256
PANC0203	-4.04013
PATU8902	-4.73338
SNU213	-4.78918
PANC0403	-4.95329
PATU8988S	-5.10063
SW1990	-5.27625
PK59	-5.62358
HPAC	-5.97343
CFPAC1	-6.6848
YAPC	-7.05024
PANC0813	-7.36442
ASPC1	-9.55888
BXPC3	-9.83827
TCCPAN2	-10.8136
