## Supplementary material for "PCSK9 dependent cholesterol acquisition and utilization underlies metastatic organ preference in pancreatic cancer": Table S9

### Sheet: sgRNA
Table S8: sgRNA used in the study
Gene	Guide Sequence
Human
HMGCR_1	GAAGUAAAUAUACAGGA
HMGCR_2	ACUGGAAGUAAAUAUAC
LDLR_1	AUUUCCCGUCUUGGCAC
LDLR_2	GAGUUCCAGUGCCAAGA
SQLE_1	AGAAGAUGUUGAUGUAC
SQLE_2	CCAGAAGUUAUCAUCGU
FDFT1_1	UCUGGUUCUCCGAGCUC
FDFT1_2	CCGAGCUCUGGACACAC
PCSK9_1	AGCUGACGGUGCCAUG
PCSK9_2	GCACCGUCAGCUCCAGG
CYP46A1_1	UAAGCUAACCAAGGAGC
CYP46A1_2	GGAAACAUUCAACGAGA
DHCR7_1	GGUGGACUGGUUUUCAC
DHCR7_2	CCGUCCUCGCAGGGAGG
SC5D_1	ACGUGUAUCCAGCCACA
SC5D_2	GUGGCUGGAUACACGUA
