## Supplementary material for "PCSK9 dependent cholesterol acquisition and utilization underlies metastatic organ preference in pancreatic cancer": Table S8

### Sheet: Primers
Table 7 : List of primers used in this study
Name	Sequence 5'-->3'
Human
HMGCR-qPCR-F	GACGTGAACCTATGCTGGTCAG
HMGCR-qPCR-R	GGTATCTGTTTCAGCCACTAAGG
HMGCS1-qPCR-F	AAGTCACACAAGATGCTACACCG
HMGCS1-qPCR-R	TCAGCGAAGACATCTGGTGCCA
MVK-qPCR-F	GGAAAGTGGACCTCAGCTTACC
MVK-qPCR-R	GCTTCTCCACTTGCTCTGAGGT
MVD-qPCR-F	AAGCGCGATGAAGAGCTGGTTC
MVD-qPCR-R	TCCTCGGTGAAGTCCTTGCTGA
SQLE-qPCR-F	CTCCAAGTTCAGGAAAAGCCTGG
SQLE-qPCR-R	GAGAACTGGACTCGGGTTAGCT
LSS-qPCR-F	GACGACCGATTCACCAAGAGCA
LSS-qPCR-R	AGACATGCTCCTGGAAGGCAGT
MESO1-qPCR-F	GCTGCCTTTGATTTGTGGAACCT
MESO1-qPCR-R	CTGCACAACCAAAGCATCTTGCC
NSDHL-qPCR-F	CAGTTTTCCACTGTGCGTCACC
NSDHL-qPCR-R	ACGCCCTCAAAGATGACACTGG
DHCR7-qPCR-F	TCCACAGCCATGTGACCAATGC
DHCR7-qPCR-R	CGAAGTGGTCATGGCAGATGTC
DHCR24-qPCR-F	CAGGAGAACCACTTCGTGGAAG
DHCR24-qPCR-R	CCACATGCTTAAAGAACCACGGC
SREBF2-qPCR-F	CTCCATTGACTCTGAGCCAGGA
SREBF2-qPCR-R	GAATCCGTGAGCGGTCTACCAT
CYP7A1-qPCR-F	CAAGCAAACACCATTCCAGCGAC
CYP7A1-qPCR-R	ATAGGATTGCCTTCCAAGCTGAC
CYP3A4-qPCR-F	CCGAGTGGATTTCCTTCAGCTG
CYP3A4-qPCR-R	TGCTCGTGGTTTCATAGCCAGC
CYP27A1-qPCR-F	GTGCTGCCTTTCTGGAAGCGAT
CYP27A1-qPCR-R	TAGCCAGACACCTGGATGCCAT
CH25H-qPCR-F	CAGACCCTCTACCAGCATGTGA
CH25H-qPCR-R	AGGCAGAACAGGATGTGGTGCA
CYP46A1-qPCR-F	GTGTGCTCCAAGATGTGTTTCT
CYP46A1-qPCR-R	ACACAGTCTCCAAGATGTGTTTCT
LDLR-qPCR-F	GAATCTACTGGTCTGACCTGTCC
LDLR-qPCR-R	GGTCCAGTAGATGTTGCTGTGG
h18S-F1	GCTTGCGTTGATTAAGTCCC
h18S-R1	GCCTCACTAAACCATCCAATC
Mouse
mABCA1-qPCR-F	GGAGCCTTTGTGGAACTCTTCC
mABCA1-qPCR-R	CGCTCTCTTCAGCCACTTTGAG
mLXRA-qPCR-F	ATCGCCTTGCTGAAGACCTCTG
mLXRA-qPCR-R	CTGCTTTGGCAAAGTCTTCCCG
mPLTP-qPCR-F	GCTGCTGAACATCTCCAACGCA
mPLTP-qPCR-R	GCTGTAGACCTGTTCGGATGGA
mSREBF1-qPCR-F	CGACTACATCCGCTTCTTGCAG
mSREBF1-qPCR-R	CCTCCATAGACACATCTGTGCC
mAPOE-qPCR-F	GAACCGCTTCTGGGATTACCTG
mAPOE-qPCR-R	GCCTTTACTTCCGTCATAGTGTC
mABCG1-qPCR-F	GACACCGATGTGAACCCGTTTC
mABCG1-qPCR-R	GCATGATGCTGAGGAAGGTCCT
mHMGCR-qPCR-F	GCTCGTCTACAGAAACTCCACG
mHMGCR-qPCR-R	GCTTCAGCAGTGCTTTCTCCGT
mHMGCS1-qPCR-F	GGAAATGCCAGACCTACAGGTG
mHMGCS1-qPCR-R	TACTCGGAGAGCATGTCAGGCT
mMVK-qPCR-F	ATGCTTCAGCGACTGGACACGA
mMVK-qPCR-R	AGCAGAGCCATGCCTTCATTGC
mMVD-qPCR-F	CAGCTAGTCCACCGCTTCAACA
mMVD-qPCR-R	CAAACTCAGCCACAGTGTCCTC
mSQLE-qPCR-F	TGTTGCGGATGGACTCTTCTCC
mSQLE-qPCR-R	GTTGACCAGAACAAGCTCCGCA
mLSS-qPCR-F	GCACACCACAGACCTGAGTTTC
mLSS-qPCR-R	CAGTGTGCTGAAGGAGAAACCAC
mMESO1-qPCR-F	CGGTGGCAAGAGCGCGGTCC
mMESO1-qPCR-R	ACCCCTCACTTTCAAGCAGCTG
mNSDHL-qPCR-F	TTAACCGCAGCCATTCGTCCTC
mNSDHL-qPCR-R	GGTGAAGTCCACCAGGTTTTCC
mDHCR7-qPCR-F	CAAGACACCACCTGTGACAGCT
mDHCR7-qPCR-R	CTGCTGGAGTAATGGCACCTTC
mDHCR24-qPCR-F	CTGGAGAACCACTTCGTGGAAG
mDHCR24-qPCR-R	CTCCACATGCTTGAAGAACCAGG
mSREBF2-qPCR-F	AGAAAGAGCGGTGGAGTCCTTG
mSREBF2-qPCR-R	GAACTGCTGGAGAATGGTGAGG
